# Protein and genomic language models chart a vast landscape of antiphage defenses

**DOI:** 10.1101/2025.01.08.631966

**Authors:** Ernest Mordret, Alexandre Hervé, Hugo Vaysset, Tyler Clabby, Florian Tesson, Helena Shomar, Rachel Lavenir, Jean Cury, Aude Bernheim

## Abstract

The bacterial pangenome encodes an immense array of antiphage systems, yet much of their diversity remains uncharted. In this study, we developed language models to predict novel antiphage proteins in two ways: first via fine-tuning ESM2, a protein language model capable of detecting distant homology to known defense proteins, second via a genomic language model with ALBERT architecture which predicts defensive function based on genomic context. We demonstrate that applying these approaches to Actinomycetota - a phylum largely unexplored for antiphage defenses, can accurately predict previously unknown functional defense mechanisms, leading to the discovery and experimental validation of six defense systems with novel antiphage proteins. Analysis of over 30,000 bacterial genomes predicted more than 45,000 uncharacterized protein families potentially involved in antiphage defense, underscoring the vast, untapped diversity of these systems.

---

Bacteria ward off invading phages and other selfish genetic elements through diverse mechanisms^1^. These antiphage defense systems comprise proteins or operons that detect phage incursions and trigger responses that disrupt various stages of the phages’ life cycles^1^. To date, more than 200 antiphage defense systems have been experimentally validated^2^, with dozens characterized in detail, uncovering a remarkable diversity of molecular mechanisms^3–8^.

The rapid expansion in the discovery of defense systems was initially driven by computational approaches based on the observation that defense systems tend to colocalize in bacterial genomes in structures known as “defense islands”^9^. Following the principle of “guilt by association”, protein families frequently found near known antiphage components are hypothesized to play antiphage roles. Experimental validation of these predictions confirmed this hypothesis, and the computational methodologies have since been refined and extended, leading to an explosion in the number and diversity of identified defense systems^10–12^. Beyond defense islands, these systems are often embedded within mobile genetic elements (MGEs), such as prophages and their satellites^13,14^, or integrated into specific loci within genetic structures like integrons^15,16^. Some systems even appear intertwined with others, forming complex “embedded” configurations^17,18^. All of these observations have been harnessed into discovery methods of novel antiphage systems.

Many genes predicted to reside in defense islands remain unexplored, as highlighted by Gao *et al.*^11^ who predicted >7000 protein families enriched in defense islands. Furthermore, even in well-studied model organisms, experimental screens continue to reveal new defense-associated proteins^19^. These findings suggest that the diversity of defense systems could be far greater than currently appreciated. In less-characterized bacterial groups, such as Actinomycetota, the landscape of defense systems remains particularly underexplored. For instance, comparative genomics studies have revealed that these bacteria seem to lack many of the systems commonly found in Pseudomonadota^20^. On the other hand, some defense systems appear to be specific to Actinomycetota, such as lanthipeptide-based systems^21^. Collectively, these observations suggest that the diversity of antiphage defense systems is vast and largely untapped.

Language models, deep learning architectures designed to capture complex relationships in text like data, have recently revolutionized natural language processing^22^. Their key innovation resides in the attention mechanism, which allows the model to capture long-range dependencies and nuanced contextual relationships effectively^23^. In recent years, language models have achieved notable successes in several areas of biology. In particular, protein language models, which leverage natural language processing techniques to analyze protein sequences, have shown remarkable success in predicting protein structure and function^24^. Complementary to this, genomic context-aware models can capture relationships between genes based on their chromosomal neighborhoods, offering new ways to identify functional modules^25–27^. Here, we sought to harness the power of language models to map the landscape of antiphage defense systems.
