## Supplemental Table 1 for "Protein and genomic language models chart a vast landscape of antiphage defenses"

type	number of systems
RM	69773
Cas	16023
MazEF	8871
AbiE	5864
Gabija	4868
CBASS	4858
Lamassu-Fam	4557
AbiD	4445
Wadjet	4100
Retron	4050
Septu	3729
SoFIC	3427
RloC	3284
RosmerTA	3023
Mok_Hok_Sok	2798
Mokosh	2669
BREX	2367
dGTPase	2204
PD-T7-2	2176
Paris	2066
PD-T4-3	2052
Hachiman	1905
PD-Lambda-1	1895
AbiH	1849
DRT	1745
Abi2	1632
Kiwa	1583
Shango	1573
SanaTA	1506
AbiU	1450
PfiAT	1445
DarTG	1372
Avs	1363
Zorya	1351
Shedu	1311
Druantia	1226
Thoeris	1130
PrrC	1070
PD-T7-1	1037
GAPS2	1008
PsyrTA	935
AbiJ	922
Gao_Qat	912
FS_Sma	829
PD-T4-5	824
dCTPdeaminase	786
ShosTA	771
Pycsar	769
SspBCDE	761
GAPS1	739
Rst_3HP	729
pAgo	729
Hna	718
NLR	670
Menshen	627
PD-T7-4	625
Dnd	590
Eleos	588
Gao_Tmn	582
Gao_Iet	574
CapRel	564
SEFIR	531
PD-T7-5	499
PD-Lambda-5	436
DISARM	424
Charlie_gp32	424
Gao_Ppl	420
Dodola	410
BstA	399
Tiamat	398
RnlAB	397
Phrann_gp29_gp30	391
PD-T4-1	384
AbiP2	381
Gao_Hhe	363
Rst_HelicaseDUF2290	356
AbiQ	355
Dpd	353
Gao_Her	348
Olokun	339
Dsr	336
AbiL	309
Lit	308
Rst_TIR-NLR	308
SpbK	308
PD-T7-3	296
Azaca	288
Detocs	281
Nhi	275
Borvo	272
JukAB	250
FS_GIY_YIG	246
PD-T4-7	229
AbiN	221
Pif	209
PD-T4-9	207
DdmDE	201
Gao_TerY	199
RADAR	198
AbiZ	185
Stk2	183
GAPS4	179
Uzume	176
Gao_RL	174
Bunzi	165
Viperin	158
AbiV	155
PD-T4-6	149
Old_exonuclease	148
PD-Lambda-2	141
RexAB	140
AbiO	139
FS_HP	138
AbiK	134
PD-T4-8	125
AbiC	116
CARD_NLR	107
PD-Lambda-4	101
Gao_Mza	100
MADS	100
Gao_Ape	98
PD-Lambda-3	93
Dazbog	87
PD-T4-10	72
GAPS6	72
AbiR	67
PD-T4-4	67
Aditi	66
ISG15-like	64
Rst_Hydrolase-3Tm	64
Gao_Upx	64
FS_HsdR_like	62
PD-T4-2	61
AbiA	58
Rst_DUF4238	57
Rst_gop_beta_cll	51
AbiG	48
Butters_gp30_gp31	48
MqsRAC	45
GasderMIN	36
Rst_RT-nitrilase-Tm	36
PD-Lambda-6	29
Panchino_gp28	23
AbiB	21
Butters_gp57r	18
NixI	15
AbiT	13
MMB_gp29_gp30	7
AbiI	7
FS_HP_SDH_sah	6
Rst_2TM_1TM_TIR	5
