## Supplemental Table 2 for "Protein and genomic language models chart a vast landscape of antiphage defenses"

system	number of systems
DMS_other	30605
PD-T4-6	29190
PDC-S07	25360
RM_type_I	22475
SoFic	18738
RM_type_II	14948
PDC-S04	12931
PDC-S02	10150
VSPR	9833
dXTPase	9375
AbiE	9101
PDC-S12	8961
PDC-S01	8894
RM_type_IIG	7509
RM_type_IV	7455
RM_type_III	6435
gabija	6432
PDC-S05	5971
Mokosh_TypeII	5538
cas_type_I-E	5297
PDC-S13	4938
Lamassu_Family	4893
HEC-06	4715
AbiD	4339
PDC-S06	3721
PDC-S03	3637
septu_type_I	3480
RosmerTA	3089
PDC-S08	3043
PDC-S09	3013
ietAS	2792
cas_type_other	2650
RM_type_HNH	2637
cbass_type_I	2518
wadjet_other	2406
GAO_19	2295
PDC-S15	2289
PDC-S11	2170
hachiman_type_I	2049
PD-T4-3	2027
HEC-01	1952
PDC-M06	1868
PDC-S31	1845
PDC-S18	1838
PDC-S21	1813
zorya_other	1767
AbiL	1731
wadjet_type_I	1668
PDC-S34	1651
cas_type_I-C	1638
zorya_type_III	1588
kiwa	1586
Shango	1584
PD-Lambda-1	1515
brex_type_I	1513
DRT_class_I	1501
cas_type_I-F1	1501
PDC-S20	1458
cas_type_II-A	1406
PD-T7-1or5	1405
DRT_class_II	1342
PDC-S16	1329
cas_type_I-B1	1310
cbass_type_II	1265
shedu	1250
PDC-S55	1225
darTG	1180
Paris	1162
Mokosh_TypeI	1135
HEC-05	1130
SEFIR	1126
thoeris_type_I	1116
PDC-S70	1110
PDC-M01	1087
PDC-S26	1086
PDC-S27	1085
Uzume	1074
PDC-S17	1060
PDC-S37	1049
PDC-S14	1026
Tiamat	1024
PDC-S44	1024
PrrC	1018
AbiU	989
PsyrTA	971
qatABCD	967
PifA	967
cbass_other	962
PDC-S19	951
AVAST_type_II	938
cas_type_II-C	917
PDC-S25	908
PDC-S67	897
PDC-S36	879
druantia_type_III	877
DRT_other	871
tmn	859
retron_II-A	856
PDC-S22	837
PDC-M24	833
PDC-M11	810
PDC-S23	808
viperin_solo	787
PDC-S39	783
PDC-S32	771
PT_SspABCD	744
PDC-M18	736
zorya_type_I	733
cas_type_III-A	725
ShosTA	721
PDC-S29	721
HEC-04	721
PT_DndABCDE	702
PDC-S42	688
PDC-S28	681
pycsar_effector	680
retron_I-B	668
HEC-09	666
PDC-S35	647
argonaute_solo	647
Dynamins	645
mza	643
3HP	639
wadjet_type_II	639
retron_I-C	639
PDC-M02	637
zorya_type_II	622
DRT_class_III	617
PDC-S30	609
PDC-S24	601
druantia_other	600
PDC-M30	598
Menshen	593
PDC-S49	563
PDC-S69	561
PD-T7-4	556
PDC-M05	552
PDC-M62	540
PDC-S33	536
ppl	535
cbass_type_IIs	526
PDC-M38	526
PDC-M66	521
cbass_type_III	515
PDC-M03	505
PT_DndFGH	496
PDC-S62	489
cas_adaptation	483
PD-T4-5	480
PDC-S54	472
PDC-S43	466
PDC-S66	462
PD-Lambda-5	457
PDC-M13	456
PDC-S40	449
HEC-02	435
retron_III-A	435
cas_type_III-B	425
hma	422
PDC-S47	418
Dodola	415
PDC-M04	401
PD-T4-1	390
BstA	384
PDC-S38	379
hhe	378
AbiO-Nhi_family	373
PDC-S50	370
DRT_type_III	370
PDC-S41	366
argonaute_type_I	366
Olokun	362
Helicase-DUF2290	362
HEC-08	360
Dpd	354
PDC-M53	351
AVAST_type_IV	339
argonaute_type_III	334
PDC-S58	333
PDC-S46	329
mza_other	328
PDC-S52	316
PDC-S73	310
AbiQ	300
PT_PbeABCD	300
cas_type_I-G	295
Azaca	291
PDC-S45	289
qatABCD_other	285
PDC-S59	285
PDC-S63	282
Borvo	281
GAO_20	277
PDC-S51	271
cas_type_III-D	270
Paris_fused	266
RADAR	265
wadjet_type_III	253
TerY-P	252
retron_XII	243
retron_I-A	240
dsr1	238
PD-T7-3	233
PDC-S61	223
PDC-M08	222
cas_type_IV-A	220
PDC-S53	219
PDC-S10	218
PDC-M09	217
retron_XIII	213
Stk2	211
PD-Lambda-2	207
PDC-S71	207
PDC-M21	201
PDC-M15	199
disarm_type_I	198
PDC-S64	195
PDC-S56	186
PDC-S65	184
Lit	183
pycsar_unknown	182
Bunzi	175
PDC-M16	175
PDC-S48	173
retron_VI	169
PDC-M07	168
PDC-S60	167
PDC-M63	167
PDC-S57	167
RexAB	164
PD-T4-7	164
cas_type_I-F3	157
Old	157
PDC-M28	157
PDC-S68	155
PDC-M33	155
GAO_29	155
brex_type_II	152
brex_type_III	151
retron_IV	150
PDC-S72	150
AVAST_type_III	144
argonaute_type_II	140
pycsar_other	139
druantia_type_II	137
HEC-03	136
PDC-M12	130
retron_XI	129
dsr2	127
hachiman_other	125
cas_type_I-D	125
PT_SspFGH	125
PDC-M41	124
Menshen_other	124
PDC-M60	119
HEC-07	118
septu_other	116
PDC-M31	113
Juk	112
PDC-M26	112
PDC-M34	112
PD-T4-4	111
PDC-M14	109
PDC-M29	109
PDC-M19	108
cas_type_V	106
PD-Lambda-4	105
PDC-M20	102
PDC-M23	100
Dazbog	99
PDC-M49	98
AbiN	93
mads	90
PDC-M22	90
PT_SspE	89
PDC-M10	88
ISG15-like_other	88
PDC-M68	85
PD-Lambda-3	85
PDC-M27	84
spbK	84
DdmDE	83
upx	83
PDC-M32	81
argonaute_other	78
PDC-M39	78
cas_type_II-B	76
AbiJ	74
TIR-NLR	73
PDC-M35	72
PDC-M65	72
PDC-M36	72
AbiV	71
PDC-M25	70
DUF4238	68
PDC-M46	67
ISG15-like	67
hachiman_type_II	67
PDC-M45	66
Aditi	66
PDC-M47	64
TerY-P_other	63
Hydrolase-TM	60
cas_type_IV-B	59
retron_V	55
PDC-M43	54
AbiG	53
PD-T4-2	53
thoeris_other	53
druantia_type_I	53
PDC-M55	52
PDC-M40	52
PDC-M17	51
PDC-M50	51
druantia_type_IV	51
cas_type_III-C	49
disarm_type_II	48
PDC-M69	48
AVAST_type_I	47
cas_type_I-F2	47
gop_beta_cll	47
PDC-M37	47
thoeris_type_II	44
PD-T4-9	43
AVAST_type_I_other	43
PDC-M71	42
PD-T4-10	42
AVAST_type_V	40
PDC-M44	39
PDC-M56	39
Tin	39
PDC-M54	38
ApeA	37
gasdermin	36
retron_IX	35
AbiZ	28
PDC-M67	27
brex_type_IV	27
brex_type_V	26
PDC-M61	24
PDC-M52	23
PDC-M42	23
PDC-M48	22
AbiH	21
PDC-M51	21
PDC-M57	19
PD-Lambda-6	19
AbiB	19
cas_type_I-A	18
PDC-M70	16
retron_VII-A2	15
cbass_type_IV	14
brex_type_VI	13
cas_type_III-H	12
PDC-M64	11
PDC-M58	10
AbiC	10
PDC-M59	9
cas_type_I-B2	9
AbiT	8
viperin_toxin	8
retron_VII-A1	7
PDC-M72	7
AbiI	7
2TM-1TM-TIR	6
viperin_kinase_fusion	6
AbiP	6
viperin_other	5
cas_type_IV-D	5
retron_VIII	4
cas_type_VI	4
cas_type_V-K	2
cas_type_III-F	2
viperin_nerd	1
cas_type_IV-E	1
cas_type_III-E	1
