## Supplemental Table 3 for "Protein and genomic language models chart a vast landscape of antiphage defenses"

,train,validation,test
Olokun,0,0,1
Gao_Upx,0,0,1
AbiD,0,0,1
Avs,0,0,1
RADAR,0,0,1
Butters_gp57r,0,0,1
Pycsar,0,0,1
RnlAB,0,0,1
AbiT,0,0,1
AbiP2,0,0,1
Gao_Iet,0,0,1
Kiwa,0,0,1
AbiQ,0,0,1
pAgo,0,0,1
DarTG,0,0,1
Menshen,0,0,1
MazEF,0,0,1
SoFIC,0,0,1
Pif,0,0,1
Dpd,0,0,1
PD-T4-2,0,1,0
RosmerTA,0,1,0
Panchino_gp28,0,1,0
Gao_TerY,0,1,0
Borvo,0,1,0
JukAB,0,1,0
Uzume,0,1,0
PD-T7-2,0,1,0
Butters_gp30_gp31,0,1,0
RexAB,0,1,0
AbiU,0,1,0
AbiE,0,1,0
AbiC,0,1,0
PD-T4-7,0,1,0
dGTPase,0,1,0
GAPS6,0,1,0
BstA,0,1,0
Wadjet,0,1,0
Lit,0,1,0
PD-T7-1,0,1,0
Charlie_gp32,0,1,0
DISARM,0,1,0
ISG15-like,0,1,0
PD-T4-5,1,0,0
Aditi,1,0,0
Gao_Qat,1,0,0
CasFinder,1,0,0
SpbK,1,0,0
SEFIR,1,0,0
Paris,1,0,0
AbiH,1,0,0
PD-T4-8,1,0,0
NLR,1,0,0
Druantia,1,0,0
SanaTA,1,0,0
PrrC,1,0,0
AbiO,1,0,0
Shedu,1,0,0
MADS,1,0,0
Detocs,1,0,0
Phrann_gp29_gp30,1,0,0
Rst_Hydrolase-3Tm,1,0,0
DRT,1,0,0
DmdDE,1,0,0
ShosTA,1,0,0
PD-T7-4,1,0,0
CapRel,1,0,0
Gao_Her,1,0,0
AbiL,1,0,0
Hachiman,1,0,0
Mokosh,1,0,0
PD-T7-3,1,0,0
AbiK,1,0,0
Hna,1,0,0
Dodola,1,0,0
MMB_gp29_gp30,1,0,0
Eleos,1,0,0
AbiG,1,0,0
Gao_Mza,1,0,0
CBASS,1,0,0
RloC,1,0,0
GAPS4,1,0,0
BREX,1,0,0
Lamassu-Fam,1,0,0
AbiA,1,0,0
PD-Lambda-2,1,0,0
GAPS2,1,0,0
PD-Lambda-5,1,0,0
Rst_DUF4238,1,0,0
FS_HP,1,0,0
Gao_RL,1,0,0
Retron,1,0,0
PD-T4-3,1,0,0
Stk2,1,0,0
Thoeris,1,0,0
Mok_Hok_Sok,1,0,0
Dnd,1,0,0
Gao_Hhe,1,0,0
GAPS1,1,0,0
Rst_TIR-NLR,1,0,0
AbiR,1,0,0
SspBCDE,1,0,0
Gao_Ppl,1,0,0
Old_exonuclease,1,0,0
PsyrTA,1,0,0
Dazbog,1,0,0
PD-T4-9,1,0,0
PfiAT,1,0,0
FS_GIY_YIG,1,0,0
CARD_NLR,1,0,0
PD-Lambda-6,1,0,0
AbiV,1,0,0
Zorya,1,0,0
Rst_3HP,1,0,0
Shango,1,0,0
Septu,1,0,0
AbiN,1,0,0
PD-T4-4,1,0,0
Azaca,1,0,0
AbiJ,1,0,0
Gabija,1,0,0
RM,1,0,0
Abi2,1,0,0
PD-T7-5,1,0,0
AbiZ,1,0,0
FS_HsdR_like,1,0,0
Viperin,1,0,0
Gao_Tmn,1,0,0
dCTPdeaminase,1,0,0
AbiB,1,0,0
PD-Lambda-4,1,0,0
Tiamat,1,0,0
Rst_HelicaseDUF2290,1,0,0
GasderMIN,1,0,0
PD-Lambda-1,1,0,0
Bunzi,1,0,0
Dsr,1,0,0
