## Supplemental Table 7 for "Protein and genomic language models chart a vast landscape of antiphage defenses"

System	candidate_gene	Sequence	W2V_score	esm_score	defense_score_test	pct_90_albert	ALBERT_local
Ceres1	CrsA	MCPLCSDDEDIEVVRSLDEGRRVVKHRCGYQWEHGEPASPQKQSSHSFSDLRARFPKPEDVEPRSLERATRLKAQYLATKTDFEPEVAAYWAKYQKIFSPDGLRTCNPRVLKDFANSDVGAHPGNQATFNSAWNAMGDAAAGESTRQTIEYLLYGPDDVPPADRLQHLLTGAKPFAMTGFKEALLTRVLCVMQPDRFLSILKCTTEAGGKREIARMVYGLELPAPESVNWTLGRLCWSQAPKFWELRWASIRETLSTHRPWSATGTGRRRPPGSGWGGSRMTQASC	0.9053602	0.258939615	0.138888889	2.73471912	2.7768197
Ceres2	CrsA	MAVVMCPLCSDDEDIEVVRTLDGGRRLVKHRCGYEWEHKEPTVPQRNLLRSFDDLKARFPKAEDVDPEQVERVARLKEQYLADKPDFDPDVAAYWSRYQRIFSPEGLWTCDPRALKDFANSEVGARPGNQATFNSAWNDMGDAAAGESTRRTIEYLLHGPDDVPLEDRLQRLLSGTEPFAMTGFKEALLTRVLCVMYPDRFLTILKYTTEAGGKREVARLVYGLELPTPESVNWTLGRLILWSNDLLHALVGEGFANQQHSAAFLWWAKDQVGGLR	0.9053602	0.258939615	0.138888889	2.73471912	2.4167132
Geb1	GebA	MAPAHYSVHVEARRPDGTSYTLLRLGPYTRTWLASRDADRLNTHLAGRIATLVPGFTVTAENVAFGVNDHSSYTDPHRADVIDLLADATAGAIT	-1.8109642	-1.972433333	0	2.55809762	1.6856164
Geb2	GebA	MTRIIGAWNPVYAMLTHAEAGLDLPDDTGMTPAHYAVLVDARKPDGTGYTVLRLGPYTQTGHTSRDADRLTAALDAREAVLVPGFTLTVRPAPYDADDHAKYHDPYEADAVALLTAAVEGVAAP	-1.8109642	-1.972433333	0	2.55809762	2.5919836
Oshun1	OsnA	MVRRHRRRWGVAVLGTALLTLGGIIPANASTEPAPGTNRLDLPPSATPAAAEQQKKTRSFAAAAGPGIPQSGKTPEAGPRWEKSGGKWQVRAAEVTLRNTVTDPDKDTADLTFDVWTVDAAGKPKAHVDTTNANSYGTPVSAYVASGSKASVTIDYGFLKPGWTYAFRTSAYDGAHYEREWSPWATFTVAPYVTFPQKPETTSTIDPKAQEIQTVNRTEPGAAVPVPFAAARKDEPSPCGKPDAEGNKLCWEFKKPGKDSKSSLAPAALPGRQYDLLPWCQDQADNGVYMTRTDACMRDLGEGTLIFVDTDPKKPALGIATFDFEQRIKAYPTKSESGSDFAEFDQQMIVVPKFIDPKLQIVRMKWEIGSSCKSCVTTRPVWKDEYGQTDADLWFTPAP…	1.8529389	-2.274785	0.137878788	2.28087366	2.3157609
Oshun2	OsnA	MVSGKNPSAGPQFTKKDGVWSVVTSRVVLRNTVTDPDGDKADLTFEVWTTDANGNPKDQVKLTDANSYGVLVSDFVASGKTAQVTVDYGKLKPGVTYTFRTSAYDGGLYETSWSPWADFRIDPYVTFPAPQASSTIDSTKQDVIPITRTDPGNVAAGLRAGRKRNCSTADTEGRRLCIEINPPSEDSDRSSPSLRAPLGDDLVSWCGAKDYMNRTEACLKNIGSATLIFLDSDPELPSLGTATFDLQQQMKLYTKKGDSGSDFGEFDQQLVVIPTHIDEALEGVNLNWYATNNCDACSTSPIKWRDINQNETTAHWTPDQANPFGERWGTIQTAWSGTGKEIIDLGWSIRATVDASATVSATADFGTSGDTRVRELAPRCDNILKGVAPGCAFPYFKPI…	1.8529389	-2.274785	0.137878788	2.28087366	2.5096555
Prithvi1	PtvA	MVSETYDYDVGVIGGGPAGSTVASYLATAGLRVAVFEGQVFPREHVGESLVPAVMPVLREIGALDKIDAAGFPRKYGAAWTAADDRAAAPAGFQANSHGWGVAEIAYQEREQRGVDREYTFHVDRGKFDQILLKHAEELGAKVFQGVRVNGVDFSDARRPRLLARIGGQQVAVPVRMVVDASGRGTLVGSQLKVKVPDPVFDQYAVHTWFEGLDRASVARRPEDADYIHVHFLPQENTWVWQIPITDTITSVGVVTQKARFKAAKDDLESYFWDSVATRPELLGALKNATRLRPFKSEGDYSYGMRKIADDGLVLIGDAARFVDPIFSSGVSVAMNSARLAAKDIVAAASAGDFGAGRFATYVSTLRRGVNIWYDFISMYYRLNVLFTAFIDDPRYRID…	-2.4566584	-4.115254237	0	2.90246633	2.336715
Prithvi2	PtvA	MTVDFDVIIVGGGPGGSTTASYLAKAGLSVAVFESEIFPRPHVGESLVPATTRVLLETGAMAEIEAAGFPKKYGASWTTPDTYRKVHAAPLALDFDGLDFDGHAEVAFGERAQEGVDRIFTYHVDRGKFDLILLKNAESLGAQVFQNVRVQKVDFDDPDKVTVTVGMGPRTLDFTSRVVVDASGRSTFLGRQQKLKVADPHFNQYAIHTWFEGLDRKALAKSAKEIDNIHVHFLPISDTWVWQIPITDTITSIGVVTQKKNFGKLNADREEFFWEFVGSRPDLAEELKKCERVRPFKAEGDYSYSMNQVSGDRFVMVGDAARFVDPIFSSGVGIAMNTARLACEDIVAAFKADRYDAAQFAEYARLQKIGTRNWYEFISIYYRLNLLFGVFVQHPRFRL…	-2.4566584	-4.115254237	0	2.90246633	2.553696
Ukko1	UkkA	MPIGNVLITGGSTGIGRACVERFAREGDATVWFTYRSGRARAEELVARLAAEGRGAAAFELDQGDWDSHQRLLAELPGPVDVLVNNAAVGSQTVEQYAPGPAHTKASAFFQINAVGPLWLIEQLLPGMRERGHGKIVNVASVGGGIGQFPGFHPADGMSKAALAYLTRHLAADLVHTPVHVFALCPGAVETEMFEASTLRPLGPERRAAFTAGLPGGRLIRPEEIAELAYWLAGEHSAALHGAVIDASMGLGVHPGLLTANPVTGGAA	0.5647198	-4.1595	0	2.2602896	1.7899469
Ukko1	UkkB	MISRQSARLVADTPAIADAHFRAEAEPYHPRLRPGGYLNLGTAENRLLWDLVGARLAELPPPTEQTARYAPLHGAPALRERIAALLTGTCRAPIDADELVVISGATGALDAIATVLCDPGEVIVVPAPYYGAFDTDLGGRSGAALVPAPLSADDGFRLTAKAVDRALTEARRAGSVVRAVALSSPSNPIGEVHPPGVLADLLHVVREHDVDLVTDEIYAHAVFGDRPFTSALDPAVNPDWAERTHLVWGFAKDFALPGLKTGVLHTRRPDVLAAARALAYFAPVSTATQEVFTGLLDDPAWVAGFLAEGRRRLGASYRHAADLLRRHDLPHAPAEAGFSVWLDLGAWLPGPDRPAADGFAAEERLWRDLFETTHVSILPGAAFHAPQPGWFRLCHTVDA…	0.75410116	-4.072	0	3.37065156	2.9257605
Ukko1	UkkC	MTTSPGPLDRWYEAAGVRGGVRRIFHAEAEQGRVFFPEALVPHLDHPEVRALPPERIRELTVRHLYQFLHATTHLETRVVNGAAEPVANGRVGMDFSAALRMDAFKVYCDEGYHALYSLDLADQVAHVTGIAVPDVDYGGFVTALQAAGRALLPDDPLLAGQLQAVVFETLITAVLNEVPQDPTVVSTVRELMRDHAKDEGRHHRFFSAFFLQLWGRLDQRRRIAAGRALPAMIRAALDWDLGPVHTSLRLAGLGEDQARAVLADAYGETAVTARIQTVSRATVRLAAQAGAFELPGVPDAFAAHGLREPEDHDD	-1.7156799	-3.934709677	0	1.69992828	0.08485362
Ukko1	UkkD	MTEPGPTYSSYLRIAELLALQSPSAARVHDERLFITVHQVQELWFAQLLTELADARDLMLDGEPRRARLRLARCLEIDRALIAGLRPLHTMPPREFHAFRGHLGTASGAQSAQYREIESLSGAAWARSDRLPTGLGAAERERLRRRHAEPTLWDGFLTLLGKAGFDMATRESRRTAFAHLAAHPDDLPELTQLAETLLDHDTIWAEWRAAHTLLVERQIGALPGSGGSTGATHLRAGMHRRFFPELWDPGTPDPLTATPH	-1.2771969	-0.860288889	0	2.44782915	2.0562732
Ukko2	UkkA	MTRNVLITGGSGGIGRACVERFAQDADRTVWFTYRNGRDRAEDLVRELALTGRAKVEAFPFDQGDWEDHERLLDRLPGPVDILVNNAAVGSKTVEHYADGPRHDLASAFFQINAVGPLWLIEQLLPGMLDRGYGKIVNISSVGGGIFQFPGFHPADGMSKAALTYLTRHLAAELAHTPVHVFALCPGVVETTMFQASTLDRLSPGERDALVTRLPGGRMIRSEEIAEQVRWLAGEHSAPLHGAVIDASMGLGVNPGMLAAAGAGTGRS	0.5647198	-4.1595	0	2.2602896	2.207164
Ukko2	UkkB	MVSRQAARLLADTPAIADAHFRAEAEPYHPDARPDGYLNLGTAENRLLWDLLRDRLAALPPMTEQTARYAPLHGTAVLRERVAALLSTTCRTVLDPDDLVVISGATGALDAIASVLCDPGEAIVVPAPYYGAFDTDLGGRSGARILPAPLSPTDGFRLAPAAVDRALREARATGVTVRAVAVSSPSNPIGETHPPETLAALLRVARAHDVDLISDEIYAHSAFGDREFTSATDPAVNPHWAHRTHVVWGFAKDFALPGLKTGVLHTRNPQVRSAARAMAYFAPVSTATQNTLAELLADPAWTTSFLAEGRHRLASSYAHLCSLLDEHGIPYAPADAGFSVWLDLRAWLPGSGFDAEQRLWAELFETTRVSILPGGAFRSPEPGWFRLCHAVDATLVTEA…	0.75410116	-4.072	0	3.37065156	2.940868
Ukko2	UkkC	MSSAPSPLDRWYESAGVRGGVRRIFHAETEQGRVFFPHALVSHLDHPEVKALAPERIREISVRHLYQFLHSTTHLETRVVNGAAEPVANGNTGMHFPSALRMDAFKVYCDEGYHALYSLDLADQIAAVTGIEVPDVDYGGFVTALQDSGRRLLPEDPLLAGQLQAVVFETLITAVLNEVPQDPTVVSTVRDLMRDHAKDEGRHHRFFSAFFLELWARLDRPRRILAARALPAMIRAALDWDVEPVRVSLRLAGLDEDRIEAVITDCYGGDAGIGRIQTVSRSTLRLCAQVDAFDLPGAADAFASYGLRAPEDTDD	-1.7156799	-3.934709677	0	1.69992828	1.451372
Ukko2	UkkD	MTDTGEVTYPDYLKLPQLLALQVPLADGVPDERLFIVVHQVQELWFRQLIGELSDARDRMLDDDPRAARARLARAVVITRALIAGIHPLRTMPPREFRAFRGVLGSSSGAQSAQYVEIAALAGSDWVRGPYGDHLIAGLRPEERERLRARLAEPTVWDAFVRLLDKTGFTTATEEGRQEAYARLAALTGATDTGNDPRQPAHLPELADLAEVLVDLDEVWTEWRACHALLVERQIGAGPGTGGSSGVNHLRAAVHRRFFPELWLARTAALPGAPTAP	-1.2771969	-0.860288889	0	2.44782915	2.4991775
Veles1	VlsA	MSTDQHTPRRILVTGVGANPGFGLTRSLIRLGHTVIAADANRLAPGFLLPSAVPWVIPLADDPDYPDVMAGLCRDLAVEAVVAGIEPDLEPLTQMVPELDAGGVRLWLPDAGSVRACTDKALFHEVLTEHGIATPRTWQPQEIDQVPDGVELVVKPRRGHGAQNIHFVRRREHARVLCELVPEPIVQERIYGSEFTADCLVDRTERASLILRRRDLVKGGLAVVSTTFEDPNVRDLVVRTLGVIGARGVCCVQGFVSGDGTITITELNLRIAGGFPLTEAAGADLVGQMVNGLFGLPVDHRRLTYRTGVFLTSYIETLAVGDVAELGCTAVARGEVR	-0.20646381	-4.247196078	0.078125	3.37814644	3.244438
Veles1	VlsB	MTASARPDARRNASPYLHGRETAAVARVLEGGQYGHTDVTEEFEWRIADFLGVPEAVAVASGTAALHTALLAAGIGPGHEVIVPSMTFCATVQAILAVGAAPHFVDIDPVTLCVSDHLVMDAVTDRTAAVMPVLFGGRPVDLSAVQEELDERGVAVIEDAAHAFGSRHATRRVGASGALTCFSFGPIKNLTCGQGGMVIPRTPAEADMIRRLRILGVVQSQGERANTTSYRVEGFGLRYQLSAINAAIGLVQLDGFQVAEDTRRHLWRTYRDALAPLDGVTLVDVDVDHAVPHLCQVRVPHRDKVFADLRGRDIGVGVHYPPNHLQPAFAAWQRSLSATERAGGEILSLPFHQHLSETDIDLVVTALEQALKSVGGL	0.5652745	-3.984151515	0.052631579	2.76029022	2.586031
Veles1	VlsC	MRKLLTVCLGNYCRSPLAQVALTRRGGTAVTVRSAGLIGNWKDQPANPSMINAARRLGLDLTHHRGQQITLEDLDWADDVLAMDAAVLGTLRAIDGGHNTHKLRLYLPGRDVPDPMSQDQNTFNDCAVVIEAGTALHVGQRRS	-0.67102724	-4.004081081	0.033707865	1.4818425	1.4794308
Veles2	VlsA	MPTDQHTPRRILVTGVGAHPGFGLTRRLIRLGHTVIAADANRLAPGFLLPSVVPQVIPLASDPDYPSTVSRLCRDLAVEAVVVGIEPDLEPLTQMVPQLEADGVRLWLPEAWSVRACTDKALFHEVLTEHGIATPRTWQPQEIDQVPDGTELVIKPRRGHGAQNVHFVRRREHARLLCELVPEPIVQERIHGSEFTADCLVDRTGHASVILRRRDLVKAGLATVSTTFDDPNVRDLVVQTLGTVGARGLCCVQGFIPGDGTITITELNLRIAGGFPLAEAAGADLVGQMINGLFGLPVDHHRLTCRTGVFLTNYIETLAVGDVAELEHAAAAEGEAA	-0.20646381	-4.247196078	0.078125	3.37814644	2.879429
Veles2	VlsB	MTASVRPDARRNARPYLYGRETAAIARVLEGGQYGHTEVTEEFERRIADSLGVPDAVAVASGTAALHTALLAAGIGPGREVIVPSMTFCATVQAILAVGATPHFVDIDPATLCVSDQLVTAAVTDRTAAVMPVLFGGRPVDLSAIQEELDERGVVVIEDAAHAFGSRHGTRRVGAHGALTCFSFGPIKNLTCGQGGMVIPRTPAEADTIRRIRLLGVAKSQGERANTAGYRVEGFGLRYQLSGLNAAIGLVQLDGFQAAEDTRRHLWRTYREALAALDGITLVDVDVEHAVPHLCQVRVPHRDEVFANLRGRDIGVGVHYPPNHLQPAFAAWHRRLSATEQVGEEILSLPFHQHLTEADIGLVVTSLEQALKSVGGS	0.5652745	-3.984151515	0.052631579	2.76029022	1.8336641
Veles2	VlsC	MRKLLTVCLGNYCRSPFAQVALTRRGGVAVTVRSAGLIGKWQDQPANPSMINAARRLGLDLTHHRGQQITLADLDWADDVLAMDAAVLDTLRAIDGGHNAHKLRLYLPGRDVPDPMGQDENTFNDCAVLIEAGTAPHIGRRRPQPG	-0.67102724	-4.004081081	0.033707865	1.4818425	0.3696483
Failed1_1	Failed1_1_A	MKLAGPDIASPRAAGRYLVGMPMWMWVHQSPTTYGPNTASASAGAVTVTATAKVSKIVWAMGDGAVVTCTGPGTPYTAAAGKSDSPTCGHTYTWTSADQPGGHYRITATSTWTIDWQVTTGGGGQAGQLTQTRQTQTQIPLTELQVLN	-0.36083063	-3.792809524	0.014925373	2.56063968	2.3862288
Failed1_2	Failed1_2_A	MVLTLPRRTAAAVGLAALAVISTAPTALADGPGGGVECDVFICEVEADAPGQAGSSTGGQAGSGPQGGSASGTSSNPWTCTYELLSPQPPPDSLDWEGHTPGDGAVYEQTCHYLDSLNTIVRNQWLADPPPAATAVDPAVLAQRAVDSMKLAGPDIASPRPAGKYLVGMPMWMWVNQSPTTYGPNTASASAGGVSVTATAKVSKIVWTMGDGAVVTCAGPGTPYTAAAGKSDSPTCGHTYSRTSADQAGGRYRVTATSTWTIDWQVTTGGGGQAGQLTETRQTQIQVPLAELQVLN	-0.36083063	-3.792809524	0.014925373	2.56063968	2.630529
Failed2_1	Failed2_1_A	MPDLLPEDDSDAGTSALDTNVIPLGERALRGVLGHVVAVGDEAETTYLEVKSPLDMNSKATAAKIAKFLLGAANRRPGEAARHFHGYAVLVIGAQKNSAPGVLRGTEAHELEDRLRPYLGPQFPAFEFGRIGIDSDHEVLFVIAQPPEDGQTIFPCHKSFQGDDRRDSLEDGAIYVRGTSNTRPARSGEVLALVERVRRGGRPPIDLEVQLLGPICRVDRVDEVLESLRRYEEEQFRKQPTPAEDTLVSTPFVLPSSVFGNPKPLSTEDREQVLAAWQSKKAEHIAKGREHLLGVGLPGAGVQVVSRDRFVSKPHLILTFHNCEVLDYLDLDDADFEKAVEPVLGPHEPFLPSLDHSTIRPLPRGYPVTWSTRGEDAVVVLTPESFRPNVLWTSDQDDY…	3.30392	0.245098039	2.7246332	3.8690132	3.6084666
Failed2_2	Failed2_2_A	MPDLLPSDDSDAGTSALDTSVIPLGERALRGVLEHVVAVGDEAEATYLEVKSSLDMNSKATAAKIAKFLLGAANRRPGEAARHFHGYAVLVIGVQKNSAPGVPRGTEAHELEDRLRPYLGPLFPAFEFGRIGIDSDHEVLFVIAQPPEDGQTIFPCHKSYQGEDRRDNIEDGAIYVRGASNTRPARSGEVLALVERVRRGGKPPIDLEVQLLGPICRVDRVDEILESLRRYEEEQFTKQPTPAEDIIASTPFKLPSSVFGSPKPLSTEDREQALAAWQSKKAEHIAKGREHLLGVGMPGAGVQVVSRDRFVAKPHLMLTFHNCEVLDYLDPDDADFEKAVEPVLGPHEPFLPSFDHSAIQPLPRGYPVTWSTHGEDAVVVLTPESFRPNVPWTSDQDDY…	3.30392	0.245098039	2.7246332	3.8690132	3.8440857
Failed3_1	Failed3_1_A	MTQDNHGPRPVTIIVNTRSHPWTAKDISFEQVVELAYPGQPGTGEDTFTVRYSRGHDGHGSGSLTAGHSVRVKKGMVFDVYRTSRS	2.7709212	-3.4218125	0.234848485	3.6758596	3.683328
Failed3_1	Failed3_1_B	MSTAPLVRDPDLSRLLDEGFDVVVQAGHLLVRHIPYVTEARIIEYGFFAYPVTVSGDRVVSDTDHRIWFGGSTPCDEHGRKLTMANPESRAVAEGLQVSFMLSSKPSPSGYPDHYSKVTAYVRMVADQAQAIDSSVTPTPGAAWQEIDDDTPFVYRDTATSRAGLAAVNRRYRGHRIVIVGLGGTGSYILDQVSKTEVDSILVVDGDTFDNHNAFRAPGAATLDTLRDRPNKAAYFAAVYSNMHRGITVCEEYLDEDNLEVLQGATFVFLASDDAAGKPVIMDWLEAHDVPFIDVGLGIDETDGRLGGLLRVTASLPGRREQARCRIPIPAPERDDYGRNIQTADLNALNAMLAVIRWKRYVGTYADATGEGFATYSLITNEISNEDLT	2.6910748	-1.911473333	0.256944444	2.96800871	2.9361932
Failed3_1	Failed3_1_C	MTAVGFLRPEFVESFPAAMEQGVLYISIAYSTCGHLCCCGCGQEVITPLSPAQWSFTYDGENVSLTPSVGNWDLSCQSHYWIRKGKVQWSRWYSPEEVTANRERDRHELARQTGEITDGRFARLRRRLCARRL	2.244623	-2.264266667	0.133333333	2.0163589	2.0571282
Failed3_2	Failed3_2_A	MTQDAHGPRPVTITVNTRSHPWAAKEISFEQVVELAYPGQPGTGEDTITVRYSRGHDGHGSGSLTAGHSVRVKEGMVFDVYRTSRS	2.7709212	-3.4218125	0.234848485	3.6758596	3.7162187
Failed3_2	Failed3_2_B	MSTAPLVRDPDLSRLLDHGFDVVVQAGHLVVRHIPYVTEARTIEYGFLAYPVTVSGDRVVSDTDHRIWFGGSTPCDEYGRKLAMVNPESRAIAEGLQASFMLSSKPTPDGYPDQYSKVTAYVRMVADQAQAIDSAVTPTPGAAWQEIDDDTPFVYRDTATSRAGLAAVNRRYRGHKIVIVGLGGTGSYILDQVSKTEVDSILLVDGDTFDNHNAFRAPGAATLDTLRNRPNKAEYFAAVYSNMHRGITTCEEYLDEDNLENLQGATFVFLASDDAAGKPVIMDWLEARDVPFIDVGLGIDETDGRLGGLLRVTASLPGRREQARRRIPIPAPERDDYGRNIQTSDLNALNAMLAVIRWKRYVGTYADATGEGFATYSLITNEIANEELT	2.6910748	-1.911473333	0.256944444	2.96800871	2.9298854
Failed3_2	Failed3_2_C	MTAVGFLRSEFVESFPGAMDQGVLYVSIAYSTCGHLCCCGCGQEVITPLSSAQWSFTYDGENVSLTPSVGSWALSCQSHYWIRKGKVQWSRRYSPDEVAENRERDRHELAQQAGESVGGRFARMRRWLGAWRW	2.244623	-2.264266667	0.133333333	2.0163589	2.028893
Failed4_1	Failed4_1_A	MVGRNRPGWRPEKLRQQREAHGLTLEGAGERLREVAAAAGLAVPAANFQTLWQHEQGEVYPGPHYRRAYCLLYRATEPELGFRAPLPGESTKLAFTASSEPHNGTHVLAVERALGQLTPATEQVDGLGVQQRILDAWKRRHTGGDPNRPTLMMVGGYAGSGKSEFARFISQLTGWPVLDKDPITRPLVERLLVEMGSDPNDRHTDLYREKVRPLEYQCLLETAYANVDCAISTVLSAPFVAEATDERWMRRLINRCEARGVTVAVVWMLCDLDTMREYISFRSAARDSWKLQNWDAYAATIDLDLRPVAPHLVVDNRLGAAISLTDQVRQVFGTVFQ	2.7421966	1.236348387	0.133738153	2.71107146	2.1097603
Failed4_1	Failed4_1_B	MKPAKPLSERHGILLYGPPASGKDTVTAALTDLDPRYVPFTRLKIGSGRTKGYRMGSQEQLAELEAHGDVIYRNDRYGNIYVVDRPGLAHATEGDRVPVVHLGQMAGIKQVTARSPAHWTRVLLWCPRETTARRSLLRGDTDTNARLAAWDATQADLEAHPHAEWDLRIDTEETAPHEAAKRIHDVGRTAEHSC	2.5812054	-3.789951923	0.162754304	2.68663485	2.520837
Failed4_1	Failed4_1_C	MTLTVGLLHPGSMGAAFGAQLRARGITVLWCPHGRSSASARRAGQAGLEADTLPSLLARADVLLALCPPAAAEDVAAQVTEQGFAGKTYVEANAIAPERMRRIAERLPQSVVLDAAVVGSPPVDRKSPTLYLSGPGEQAAAVEALFADTAVRTHFLGEEIGKASALKLAYSSYQKVSRVLAAVAYGAADAYGVSDELLTIAAKRTRSYLMETDYIPKTAGRAWRWGPELEDAAALLAEAGLPDALMHAAAETLTRWEASRDKHLDIDQALEALRAGGPDQAG	2.7093642	-4.255808511	0.129480601	1.89330865	1.0792179
Failed4_1	Failed4_1_D	MVQRFVLWDLDDTLVDRHGTLRDWAGDFVARHRLGDEARQELLALLGERAYPSSFEEIRTRYRLTSTTDDLWRSYCADIAAMVSCPADVLTGLDELRRHGWRIGIATNGATDIQTAKLRATGIHSRVEGICISEDVAARKPQQEHFARAAARCGTTLSAGGWMIGDNPVNDIGGGRAAGLSTIWIANGCPWPADLPEPDQWVQHTRAAIELLLSGNATRSTT	1.6851169	-2.96425	0.119565217	3.23286847	3.058662
Failed4_2	Failed4_2_A	MTRDGQAAGAVGKSRPGWRPDRLRQQREAHGLTLEGAGEQLREVARAAGLAVPAANFQTLWQHEQGEIYPGPHYRRAYCLLYRATEPELGFRNALPDEARKLKFTASSEPHNGAHVLAVERALLQLSPGTEEADGQGVQQRILDAWKRRHTGGDPNKPTLLMVGGYAGSGKSEFARFISQLTGWPVLDKDPITRPLLERLLIEMGSDSNDRHTDLYREKVRPLEYQCLLETAYANIDCSISTVLSAPFISESTDPRWMGRLINRCEARGVTVAVVWIQCDLDTMHEYITFRSAARDSWKLQNWDTYVAGIDLELRPVVPHLVVENRLGAAISLTDQVRQVFGTVFQ	2.7421966	1.236348387	0.133738153	2.71107146	2.6787865
Failed4_2	Failed4_2_B	MRRGILLYGPPAAGKDTITAALSELDERYVPFTRLKIGTGKTQGYRMGTPEQLAALEARGEVIYRNDRYGNVYVVDRPGLDQAMEGGRTPVVHLGQMAGMEQVTALFPAHWVRVLLWCSKETTARRSPQRGDTDTAARLAAWDATRADLVNHPQAHWELRVDTDVTAPREAAQKIDDIVCATSPRS	2.5812054	-3.789951923	0.162754304	2.68663485	2.3827477
Failed4_2	Failed4_2_C	MTYTIGLLHPGSMGSAFGAQLRARGHIVLWCSDGRSDATRRRAEHAGLEAEALPELVSRSDVLLSLCPPAAAEETAAQVAELGMAGTGAIYVEANAVSPSRAQRIADCLAPMPVVDAAVVGSPPVGGKYPTLYLSGPGKQADRIVELFAGTDVRPHVLGDSIGKASALKLAYSSYQKVSRVLAAVAYGAADSYGVADELLEIAAKRTRSYLVETDYIPKTAARAWRWGPELEDAAALLSDVGLPDELMRAAAATLARWDGSRGECLGIAEALEALRVEGDLNSPS	2.7093642	-4.255808511	0.129480601	1.89330865	1.2661291
Failed4_2	Failed4_2_D	MVRDVRRPLVLFDLDNTLVDRRGTLADWANEFTVRHGLEDEEQAHVLGLVAERAYPSTFDAIRTRYRLPTSTAEMWRSYCTDIAAMVSCPAAVLDGLDELRAASWRVGVATNGAVDIQCAKLRATGISERVDGVFVSEEADARKPQTRHFTLAAARCGTVLGDGGWMVGDNQVNDIGGGRSAGLRTIWIGNGSSWPPDDPGPDYTVQHARAAIDLLLQHSVGNTRTTT	2.707688	-2.580917391	0.383064516	2.8369935	2.555645
Failed5_1	Failed5_1_A	MVSAVAGTAAAVQELDEDQRAALDTCVVAALALSSSEGEAQGQMRLLMECHGRYVRSFGVVEQAPSYEVFTRRLRGSRVADLLPGRPQGSVLGKLWLLDDDGMPSLALHRLAVEASEHGHQAPGIGADIRHLHSLLRAVGMLPVSSGLSRISGETVQHAVFRALRGAGFEAYTRGREAMVRTPVLTRRALSRNTALVELGAYTGISPTRQFGGLWAACPMCRWTMRATYRPNGVVDVECEDERHSLLGSRYWAEPAAVEGWRLAPCGELRTVPELLPVEGYVALPYALWLWVTLPGLLEVELRDRLVALGAEVRLWPFGDAYDLHVTRPGRSRAWRVDVKTWADPYGLAQKLREDPEGPGELCFVVPEHLRGYLPLLRRVVRGSGARVLTDADLVAEVE…	2.9533272	3.614	0.333333333	2.1758098	1.7801841
Failed5_1	Failed5_1_B	MSRTLAGALALAEYLLPARFRDGRQVVRVADAHVLLSGHAPRAVADWEEWSEADKQRLGVLLGIRHRGEALLHHVERTVYDVFHTPDADDPLLALYALGYSERGRALEVLPAHGQDPADVVDRLLAPARRRRLLRVASGSGWSAPTSRGRVQLAFPDEQGVYRPPQVVTVPSVELVVDADELGWQSRDTDQDMKGPAFREKQIALLLRGTIGGGRRPLEPVVLPPGRMHLLSAPPGVGKNVFGRGLAIQQAGLGRTTVLVVSDNGDVYGEAATLQQELRAAGVKATATPFIAPNSRYNFALRSAAKLEGTGVPLAQASASIAFLINNSAYGCAAQAQLEGRDAFEAGREPCTVMASDAFGQPERALCPYVSSCGKFSHVEAATTARIIVTTHACFQSGM…					2.4288418
Failed5_1	Failed5_1_C	MSRPLDSVARKQARLLQFRTAPADLGEVIAYRPDAPVMDLAMELSREYKRNVGTGLDVQPPYRALECVLRAAAGTWARWQWNDGCYELLCAAPISAEDRRDVFRYWAEAVVPGPDGRRIGEQLAELLARAEPRSADRPPPPSAGKRSRGWWPGELARWRLAEELAALEWPRNDGAPVRFALCTDGRLAAIGHELPAEPDRKGTVRHLLPRITIGTAASGHSRRHALTVNATTTLLATSWKGVATVLLANPDQPLVVAAATDGPPWKRRLNVPVVAASRRLAALPRLSANVPPFPEHLADGALADTAPGPVWAVAPASVRTPGLGRGHGMEFFRRLEQAIDTRCEKYSHRSPVFIEVPGIKVPPTESGSRVSGPIPLERIPTALDAAGVGTLLVPVLWST…	2.8525	0.230769231	2.30005	2.17703942	1.6498407
Failed5_2	Failed5_2_A	MLALEATPAEIDELDQCQRDALDACVIAAMTLCTREGDARGRARLLMECHGRYTRSWGVFGKAASFPAFLNQLQSAPVGALLPGPASWSEIWEVRLLENDGTATATLTRLIMEASGQAHEVPGLSADLRHLHSVLRALGKLPPGARLARIAAEAVQHAVFRTLQQAGFAAYTEGRRTLVNEPVLGRRALSRYALLTDLGVYTGISPVRQFASQWAPCPLCKWTMRATPRGRHSAELACEDERHRQRGARFKMESDDGQWRLKPLGEIREKPELRPVEGWIALSYGLWQWITIPGLLEIDLEALVHGAGADVRLWPFGDSYDLHITKNGITWRVDVKTWADPQGIAEQMRADPEGCSGLTVVIPEHLRGYTAVLNRVLGPFGARVITDLDLVVEVRAA	3.614	0.333333333	2.9533272	2.1758098	2.0576632
Failed5_2	Failed5_2_B	MSRTLAAALALAEHYFPAKDDAGRAVVRLEDAHVLMSGQAAQVWPEWDSLTYPEQQRIGRLVAQRSRGEADLTSVQRRVRKCFDQQWEDPVFYRYTAGARDGWRMVEVYPRHGQDPLESADRLLVPTDREVQIRVASGGGWVATSSRGPLQLAFETTAMPYNPPVITTVDATGPIPINPNVLSWLTRKTDVGMGGDPFRERQVGLLLSGTMGGGELPQSAVLMDPGLMRHLSAPTGVGKNVFARAQAKQLARDGYTVTLLVSDNADVFGEVATLRRELAALSLDVAVTPLIAPGSRHEFTLQIAHKAVDEHTALSQMPADLMERLAESGYGCAVRAQLEGRDAFGDGREPCSSLRHTDPDGPQGAALCPFVNRCDKFSHIRAACSAQIIVTTHACFQRG…					1.1513113
Failed5_2	Failed5_2_C	MNPCPPGDETRKRAGLLQYRTDANVLGTVYAYRPGPTAFGLWCDLCSAYKERFGDKKKGVQPPYRSLEAILRAVLGDWARWDVNDGQAQLITGAEMTAEDRYDVFLYWGEAIFSDGHGRQLAQQLSELVARAPLLPYPDLPRPVAGRRTLSWWPGELARWRLAEDLARIDWKLGSNDPVRFTLCTDGTLAAIGHELPSAPDAQGRIRRLLPRIKIGTAATGHSSRHAVTINAVTTLLANRWYGVATVLLSNPEQPLAVAAQTDGPAWQRRLNVPAVAASRRLAGLSRLNRRVPPFPETLDEQAITPDAELSTVRAVAPKSVVTPGLGRGHGMEMFRRIEEHIDEYCERYRSRSPLYVEVPDLSVPPGKTGIRISGPILPQHLPAAMDAAQLDTVLVVVL…	2.8525	0.230769231	2.30005	2.17703942	2.1600912
Failed6_1	Failed6_1_A	MAMKRPDGIYPYIGTPIWGERLADAVENTCADLEVVPPPRQAITEGLATALPDTEIKNLISTQRGRKVLKPTAHRLVQAGADQVLLLMCDVHGAAAAPWHLNDRTVPAWSPPLPEANQRVEDLVAAEVALEEAQKAAKSAEKEVEACRRAPGNESYTAQALAAATQKHQEALRLVNELEGRRQVLLAALGNRRPRPVVRSAEEGEPKAALVLAEQPYAVAVHLQRYAAASLERAGRTRGYDLVESLVDAGQLSKGMNVLQQWQITNSDGTVSKPWRLAAVTGNNRALARLDVFRVRPEHLVTGMPQSLVSLPKEKTDPGLLLLSLREILNRISTRLNQDAANPETELTDPSLRAGKIATVSAEIVIGCSRPEALEHVLRTLNVNDHLRGIQPYDEDARR…	2.937875	0.310276968	3.4068325	3.61349334	3.6150486
Failed6_2	Failed6_2_A	MATKRPDGIYPYIGTTIWGERLADAVENTCADLEVVPPPRQAITEGLATALPDVEIKNLISTQRGKKVLKPTAHRIVQAGTDQVLLLMCDIHGAAAAPWHLNDRTVPAWSPPLPEANQRVEDLVAAEAALEEATKAAKSAEKEAEACRRAPGDESYAAQALAAATQKHQDALRRVAEFEDRRQVLLAALGNRRPRPVVRSAEEEGEPKAALVLAEQPYAVAFHLQRYAAESLERAGRTRGYDLVESLVDAGQLSKGMNVLQQWQITSSDGTVSKLWRLAAVTGNNRALARLDVFRVRPEHLVTGMPQSLVSLPKEKTDPALLLLSLREILNRISTRLNQDGAKPETELTDPSLRAGKIATVSAEIVIGCSRPEALEHVLRTLNVNDHLRGIQPYDEDAR…	2.937875	0.310276968	3.4068325	3.61349334	3.6172054
