## Supplemental Table 8 for "Protein and genomic language models chart a vast landscape of antiphage defenses"

### Sheet: Vectors
VECTORS
Name	Description	Sequence_promoter_RBS	Sequence_operon
pTransformer_Sce1	pOJ436 Ceres Homolog 1	AGTACTGTTCACATTCGAACGGTCTCTGCTTTGACAACATGCTGTGCGGTGTTGTAAAGTCGTGGCCACCAGCTTGAACAGGAGGCCCCAT	ATGTGTCCGCTGTGCAGCGACGACGAGGACATCGAGGTGGTCCGCTCTCTCGATGAGGGACGTCGGGTCGTGAAGCACCGGTGCGGTTACCAATGGGAACACGGAGAGCCGGCTTCCCCGCAGAAGCAGTCGTCCCATTCCTTCAGCGACCTGAGGGCCCGCTTCCCGAAACCCGAGGACGTCGAGCCCCGGTCACTGGAACGCGCCACCCGGCTCAAGGCGCAGTACCTCGCCACCAAGACCGACTTCGAGCCCGAGGTCGCGGCCTACTGGGCGAAGTACCAGAAGATCTTCTCCCCGGACGGGCTGCGGACCTGCAATCCCAGGGTCCTCAAGGACTTCGCCAACTCCGACGTCGGAGCGCACCCCGGCAACCAGGCCACCTTCAACTCCGCCTGG…
pTransformer_Sce2	pOJ436 Ceres Homolog 2	AGTACTGTTCACATTCGAACGGTCTCTGCTTTGACAACATGCTGTGCGGTGTTGTAAAGTCGTGGCCACCAGCTTGAACAGGAGGCCCCAT	ATGGCGGTGGTCATGTGTCCACTGTGCAGCGACGACGAGGACATCGAGGTGGTGCGCACGCTCGACGGCGGACGTCGGCTCGTGAAGCACCGCTGCGGCTATGAATGGGAGCACAAGGAGCCCACCGTCCCGCAGAGGAACCTCCTTCGCTCCTTCGACGACCTCAAGGCCCGTTTCCCGAAAGCCGAGGACGTCGATCCCGAGCAGGTGGAGCGGGTGGCCCGGCTGAAAGAGCAGTACCTCGCCGACAAGCCGGACTTCGACCCCGACGTGGCGGCCTACTGGTCGAGGTACCAGCGGATCTTCTCCCCCGAGGGGCTGTGGACGTGCGACCCCAGAGCCCTCAAGGACTTCGCCAACTCCGAGGTGGGGGCACGCCCCGGTAATCAGGCCACGTTC…
pTransformer_Sge1	pOJ436 Geb Homolog 1	AGTACTGTTCACATTCGAACGGTCTCTGCTTTGACAACATGCTGTGCGGTGTTGTAAAGTCGTGGCCACCAGCTTGAACAGGAGGCCCCAT	ATGGCCCCCGCCCACTACAGCGTCCACGTCGAAGCCCGCCGACCCGACGGCACCAGCTACACCCTGCTGCGCCTCGGTCCCTACACCCGGACCTGGCTCGCCTCCCGCGACGCCGACCGCCTCAACACCCACCTGGCCGGCCGCATCGCCACCCTGGTCCCCGGCTTCACCGTTACCGCAGAGAACGTGGCGTTCGGCGTCAACGACCACTCCAGCTACACCGACCCACACAGGGCAGACGTCATCGATCTCCTCGCCGACGCTACTGCGGGGGCGATTACGTGA
pTransformer_Sge2	pOJ436 Geb Homolog 2	AGTACTGTTCACATTCGAACGGTCTCTGCTTTGACAACATGCTGTGCGGTGTTGTAAAGTCGTGGCCACCAGCTTGAACAGGAGGCCCCAT	ATGACCCGGATCATCGGCGCCTGGAACCCCGTCTACGCGATGCTCACCCACGCCGAAGCCGGACTCGACCTGCCCGACGACACCGGCATGACGCCCGCGCACTACGCCGTCCTCGTCGACGCCCGCAAACCCGACGGCACCGGCTACACCGTCCTGCGCCTAGGCCCCTACACCCAGACCGGACACACCAGCCGCGACGCCGACCGCCTCACCGCCGCCCTCGACGCCCGCGAAGCCGTCCTCGTCCCCGGCTTCACGCTCACCGTGCGGCCCGCCCCGTACGACGCCGACGACCACGCGAAGTACCACGACCCGTACGAGGCCGACGCCGTCGCCCTCCTGACCGCCGCCGTCGAAGGAGTCGCCGCCCCATGA
pTransformer_Sos1	pOJ436 Oshun Homolog 1	AGTACTGTTCACATTCGAACGGTCTCTGCTTTGACAACATGCTGTGCGGTGTTGTAAAGTCGTGGCCACCAGCTTGAACAGGAGGCCCCAT	ATGGTGAGAAGACACAGAAGACGGTGGGGCGTTGCTGTACTCGGCACCGCGCTGCTGACACTCGGCGGGATCATCCCCGCCAATGCCTCGACTGAGCCCGCTCCGGGCACGAACCGGCTCGACCTGCCGCCCTCGGCGACTCCCGCCGCAGCCGAGCAGCAGAAGAAGACGAGATCCTTCGCCGCTGCCGCCGGCCCCGGCATCCCGCAATCGGGGAAGACCCCGGAAGCCGGGCCCCGTTGGGAAAAATCTGGGGGTAAATGGCAGGTCCGTGCGGCAGAGGTCACCCTGCGGAACACAGTCACCGACCCGGACAAGGACACGGCCGACCTGACGTTCGACGTATGGACGGTCGACGCGGCCGGTAAGCCGAAGGCCCACGTCGACACCACCAACGCG…
pTransformer_Sos2	pOJ436 Oshun Homolog 2	AGTACTGTTCACATTCGAACGGTCTCTGCTTTGACAACATGCTGTGCGGTGTTGTAAAGTCGTGGCCACCAGCTTGAACAGGAGGCCCCAT	ATGGTGTCGGGCAAGAATCCGTCGGCCGGCCCGCAGTTCACCAAGAAGGACGGCGTGTGGAGCGTGGTCACCTCGCGGGTGGTGCTGCGCAACACGGTCACCGATCCCGACGGCGACAAGGCCGACCTGACGTTCGAGGTGTGGACGACCGACGCGAACGGGAATCCGAAGGACCAGGTCAAGCTCACCGACGCCAACTCGTACGGCGTCCTGGTCTCCGACTTCGTGGCGTCGGGCAAGACCGCTCAGGTCACCGTCGACTACGGCAAGCTGAAGCCCGGTGTGACGTACACGTTCCGGACCTCCGCCTACGACGGCGGCCTGTACGAGACGTCCTGGTCGCCGTGGGCCGACTTCCGCATCGATCCCTACGTGACCTTCCCCGCCCCGCAGGCGTCT…
pTransformer_Spr1	pOJ436 Prithvi Homolog 1	AGTACTGTTCACATTCGAACGGTCTCTGCTTTGACAACATGCTGTGCGGTGTTGTAAAGTCGTGGCCACCAGCTTGAACAGGAGGCCCCAT	ATGGTGTCTGAGACCTACGACTACGACGTGGGCGTCATCGGCGGAGGCCCGGCCGGTTCGACCGTAGCGTCCTATCTGGCGACGGCGGGCCTGCGGGTCGCGGTGTTCGAGGGCCAGGTCTTCCCTCGGGAGCACGTGGGCGAGTCGCTCGTCCCGGCGGTGATGCCGGTGCTGAGGGAGATCGGCGCGCTGGACAAGATCGACGCCGCGGGCTTCCCGCGCAAGTACGGCGCCGCCTGGACGGCGGCGGACGACCGGGCCGCGGCGCCCGCCGGTTTCCAGGCGAACTCGCACGGCTGGGGTGTCGCCGAGATCGCGTACCAGGAACGCGAACAGCGCGGTGTCGACCGCGAGTACACCTTCCACGTGGACCGCGGGAAGTTCGACCAGATCCTGCTC…
pTransformer_Spr2	pOJ436 Prithvi Homolog 2	AGTACTGTTCACATTCGAACGGTCTCTGCTTTGACAACATGCTGTGCGGTGTTGTAAAGTCGTGGCCACCAGCTTGAACAGGAGGCCCCAT	ATGACCGTAGACTTTGATGTGATCATCGTGGGGGGCGGCCCGGGCGGCTCCACCACCGCTTCGTACCTCGCCAAGGCGGGGCTTTCGGTCGCGGTGTTCGAGAGCGAGATCTTCCCCCGGCCGCACGTCGGCGAGTCCCTGGTCCCGGCCACCACGCGCGTTCTGCTGGAGACCGGTGCGATGGCGGAGATCGAGGCGGCCGGTTTCCCCAAGAAGTACGGAGCCTCGTGGACGACCCCGGACACGTACCGGAAGGTCCATGCGGCCCCCCTGGCACTGGATTTCGACGGCCTGGATTTCGACGGCCATGCCGAGGTCGCCTTCGGTGAGCGTGCGCAGGAGGGGGTCGACCGGATCTTCACCTACCACGTCGACCGCGGGAAGTTCGACCTCATCCTG…
pTransformer_Suk1	pOJ436 Ukko Homolog 1	AGTACTGTTCACATTCGAACGGTCTCTGCTTTGACAACATGCTGTGCGGTGTTGTAAAGTCGTGGCCACCAGCTTGAACAGGAGGCCCCAT	ATGCCGATTGGGAACGTGCTCATCACCGGAGGCTCCACGGGCATCGGCCGGGCCTGCGTGGAACGATTCGCCCGCGAGGGCGACGCCACGGTCTGGTTCACCTACCGGAGCGGCCGGGCGCGCGCCGAAGAGCTGGTGGCGCGTCTGGCCGCCGAGGGACGCGGCGCCGCCGCCTTCGAACTCGACCAGGGCGACTGGGATTCCCACCAGCGGCTGCTGGCCGAACTCCCGGGACCCGTCGACGTCCTGGTCAACAACGCCGCCGTCGGCTCCCAGACCGTCGAGCAGTACGCCCCGGGCCCCGCGCACACCAAGGCGTCCGCGTTCTTCCAGATCAACGCCGTCGGCCCGCTGTGGCTGATCGAGCAACTGCTGCCCGGCATGCGGGAACGCGGCCAC…
pTransformer_Suk2	pOJ436 Ukko Homolog 2	AGTACTGTTCACATTCGAACGGTCTCTGCTTTGACAACATGCTGTGCGGTGTTGTAAAGTCGTGGCCACCAGCTTGAACAGGAGGCCCCAT	TTGACCCGAAATGTGCTCATCACCGGGGGCTCGGGCGGAATCGGCCGGGCCTGTGTGGAACGGTTCGCCCAGGACGCGGACCGGACCGTCTGGTTCACGTACCGCAACGGCCGCGACCGGGCCGAGGACCTCGTACGGGAGCTGGCCCTCACCGGCCGCGCCAAGGTCGAGGCCTTCCCCTTCGACCAAGGCGACTGGGAGGACCACGAGCGGCTCCTGGACCGGCTGCCCGGTCCCGTCGACATCCTCGTGAACAACGCCGCAGTGGGTTCCAAGACCGTCGAACACTACGCGGACGGCCCCCGCCACGACCTGGCGTCGGCGTTCTTCCAGATCAACGCGGTCGGCCCGCTCTGGCTCATCGAGCAGCTGCTGCCCGGGATGCTGGACCGCGGCTAC…
pTransformer_Sve1	pOJ436 VelesHomolog 1	AGTACTGTTCACATTCGAACGGTCTCTGCTTTGACAACATGCTGTGCGGTGTTGTAAAGTCGTGGCCACCAGCTTGAACAGGAGGCCCCAT	ATGTCCACTGACCAGCACACCCCGCGCAGAATCCTGGTGACCGGTGTTGGCGCCAACCCGGGCTTCGGGTTGACCCGCAGCCTTATCCGCCTGGGTCACACGGTCATCGCGGCCGACGCGAACCGGCTCGCCCCCGGCTTTCTGCTCCCCTCTGCAGTGCCCTGGGTCATCCCCCTCGCCGACGACCCCGACTACCCCGACGTGATGGCCGGCCTGTGTCGGGATCTGGCAGTGGAGGCAGTGGTGGCCGGGATCGAGCCGGACCTGGAGCCTTTGACGCAGATGGTGCCCGAACTGGATGCCGGAGGAGTGCGCCTGTGGCTCCCGGACGCTGGGTCGGTGCGCGCCTGCACCGACAAGGCCCTCTTCCACGAGGTGCTGACCGAGCACGGCATCGCG…
pTransformer_Sve2	pOJ436 Veles Homolog 2	AGTACTGTTCACATTCGAACGGTCTCTGCTTTGACAACATGCTGTGCGGTGTTGTAAAGTCGTGGCCACCAGCTTGAACAGGAGGCCCCAT	ATGCCCACTGACCAGCACACTCCGCGCAGGATCCTGGTGACGGGTGTCGGCGCCCACCCCGGCTTCGGGTTGACCCGCAGACTCATCCGTTTGGGCCACACGGTCATCGCGGCCGACGCGAACCGACTCGCCCCCGGGTTCCTGCTGCCCTCCGTAGTACCCCAGGTCATCCCCCTCGCCAGCGATCCCGACTACCCCAGCACCGTTTCCCGCCTGTGCCGGGATCTGGCCGTGGAGGCTGTGGTGGTCGGCATCGAGCCCGACCTGGAGCCCTTGACGCAGATGGTGCCCCAACTGGAAGCCGACGGCGTGCGGCTGTGGCTTCCGGAGGCATGGTCGGTGCGCGCCTGCACCGACAAGGCCCTCTTCCACGAGGTGCTGACCGAGCACGGCATCGCG…
pTransformer_Failed1_1	pOJ436 Failed1_1 Homolog 1	AGTACTGTTCACATTCGAACGGTCTCTGCTTTGACAACATGCTGTGCGGTGTTGTAAAGTCGTGGCCACCAGCTTGAACAGGAGGCCCCAT	ATGAAGCTCGCCGGACCCGACATCGCCAGCCCGCGAGCAGCCGGGCGGTACCTGGTCGGGATGCCGATGTGGATGTGGGTCCACCAGAGCCCGACCACGTACGGGCCGAACACGGCGAGCGCGTCGGCAGGCGCGGTGACGGTTACCGCGACCGCGAAGGTCTCGAAGATCGTGTGGGCGATGGGCGACGGCGCAGTCGTGACGTGTACCGGCCCCGGCACCCCGTACACGGCGGCCGCAGGGAAGTCGGACTCCCCTACATGCGGACACACCTACACCTGGACCTCCGCCGACCAACCCGGGGGCCACTACCGGATCACCGCGACATCCACCTGGACCATTGACTGGCAGGTGACCACGGGGGGCGGTGGACAGGCCGGCCAGCTCACCCAAACCCGA…
pTransformer_Failed1_2	pOJ436 Failed1_2 Homolog 2	AGTACTGTTCACATTCGAACGGTCTCTGCTTTGACAACATGCTGTGCGGTGTTGTAAAGTCGTGGCCACCAGCTTGAACAGGAGGCCCCAT	ATGGTGCTGACCCTCCCCCGCCGTACTGCGGCCGCCGTCGGTCTCGCCGCCCTGGCCGTCATCAGCACGGCGCCCACCGCCCTCGCGGACGGGCCCGGCGGCGGCGTGGAATGCGACGTCTTCATCTGCGAGGTGGAGGCCGACGCCCCCGGCCAGGCCGGCAGCAGCACAGGCGGCCAGGCGGGCAGTGGACCGCAGGGCGGCAGCGCAAGCGGTACCAGCAGCAACCCGTGGACGTGTACCTATGAGCTGCTCTCACCGCAGCCCCCGCCGGACTCCCTGGACTGGGAAGGGCACACGCCCGGCGACGGCGCGGTCTACGAGCAGACGTGCCACTACCTCGACAGCCTCAACACGATCGTCCGCAACCAGTGGCTCGCCGACCCGCCGCCCGCGGCG…
pTransformer_Failed2_1	pOJ436 Failed2_1 Homolog 1	AGTACTGTTCACATTCGAACGGTCTCTGCTTTGACAACATGCTGTGCGGTGTTGTAAAGTCGTGGCCACCAGCTTGAACAGGAGGCCCCAT	ATGCCGGATCTCTTGCCTGAAGACGACTCGGACGCCGGGACCTCCGCTCTCGACACCAACGTCATTCCGCTCGGTGAGCGCGCCCTACGGGGCGTTTTGGGACACGTAGTCGCTGTCGGCGACGAGGCCGAGACGACCTACCTCGAGGTCAAGAGCCCACTCGACATGAACAGCAAGGCGACGGCGGCCAAGATCGCAAAGTTCCTCCTGGGCGCAGCGAACCGGCGTCCGGGGGAGGCGGCCCGACACTTCCACGGCTACGCGGTCCTGGTCATCGGCGCACAGAAGAACAGTGCTCCCGGAGTACTGCGCGGAACCGAGGCGCACGAGCTCGAGGACCGGCTCCGCCCCTACCTCGGGCCCCAGTTCCCGGCCTTCGAGTTCGGCAGGATCGGCATC…
pTransformer_Failed2_2	pOJ436 Failed2_2 Homolog 2	AGTACTGTTCACATTCGAACGGTCTCTGCTTTGACAACATGCTGTGCGGTGTTGTAAAGTCGTGGCCACCAGCTTGAACAGGAGGCCCCAT	ATGCCGGATCTCTTGCCTTCAGACGACTCGGACGCCGGGACCTCCGCTCTCGACACCAGCGTCATCCCGCTCGGTGAGCGCGCCCTACGGGGCGTTCTTGAGCACGTAGTCGCTGTCGGCGACGAGGCCGAGGCGACCTACCTCGAGGTCAAGAGCTCACTCGACATGAACAGCAAGGCGACCGCGGCCAAGATCGCAAAGTTCCTCCTGGGCGCAGCGAACCGGCGTCCGGGGGAGGCGGCCCGACACTTCCACGGCTACGCGGTCCTGGTCATCGGCGTACAGAAGAACAGCGCTCCCGGAGTACCGCGCGGAACCGAGGCCCACGAGCTCGAGGACCGGCTCCGCCCCTACCTCGGGCCCCTGTTCCCGGCGTTCGAGTTCGGTCGGATTGGCATC…
pTransformer_Failed3_1	pOJ436 Failed3_1 Homolog 1	AGTACTGTTCACATTCGAACGGTCTCTGCTTTGACAACATGCTGTGCGGTGTTGTAAAGTCGTGGCCACCAGCTTGAACAGGAGGCCCCAT	ATGACGCAGGACAACCACGGGCCCCGCCCCGTCACGATCATCGTCAACACCCGATCGCACCCCTGGACGGCGAAGGACATCTCCTTCGAGCAGGTTGTCGAGCTGGCCTACCCCGGCCAGCCCGGCACCGGCGAGGACACCTTCACGGTCCGATACAGCCGCGGCCACGACGGTCACGGGTCGGGGAGCCTGACCGCCGGCCACAGCGTGCGGGTGAAGAAGGGAATGGTCTTCGATGTCTACCGCACCTCTCGTTCGTGATCCCGATCTGTCCCGCCTGCTCGATGAAGGGTTCGACGTCGTCGTGCAGGCGGGGCACCTGCTCGTTCGGCACATCCCCTATGTCACCGAGGCGAGGATCATCGAGTACGGCTTCTTCGCCTATCCGGTGACTGTTAG…
pTransformer_Failed3_2	pOJ436 Failed3_2 Homolog 2	AGTACTGTTCACATTCGAACGGTCTCTGCTTTGACAACATGCTGTGCGGTGTTGTAAAGTCGTGGCCACCAGCTTGAACAGGAGGCCCCAT	ATGACACAGGACGCCCACGGGCCCCGCCCCGTCACGATCACCGTCAACACTCGATCGCACCCCTGGGCGGCGAAGGAAATTTCCTTTGAGCAGGTGGTCGAGCTCGCCTACCCCGGCCAGCCCGGAACCGGCGAGGACACCATCACGGTCCGGTACAGCCGCGGCCACGACGGTCACGGGTCGGGGAGCCTGACTGCCGGCCACAGCGTGCGGGTGAAGGAGGGGATGGTCTTCGATGTCTACCGCACCTCTCGTTCGTGATCCCGACCTGTCCCGCCTGCTCGACCACGGGTTCGATGTCGTCGTGCAGGCGGGACACCTGGTCGTGCGACACATCCCGTACGTCACCGAGGCGAGGACCATTGAGTACGGCTTCCTCGCCTATCCGGTCACCGTCAG…
pTransformer_Failed4_1	pOJ436 Failed4_1 Homolog 1	AGTACTGTTCACATTCGAACGGTCTCTGCTTTGACAACATGCTGTGCGGTGTTGTAAAGTCGTGGCCACCAGCTTGAACAGGAGGCCCCAT	ATGGTGGGCAGGAACCGTCCGGGGTGGCGGCCGGAGAAGCTGAGACAGCAACGGGAAGCACACGGCTTGACGCTCGAAGGTGCGGGCGAGCGGCTGCGCGAGGTCGCCGCGGCTGCCGGGCTCGCCGTGCCGGCGGCCAACTTCCAAACGCTGTGGCAGCATGAGCAGGGCGAGGTCTATCCCGGACCGCACTATCGCCGTGCCTATTGTTTGCTGTACCGCGCCACCGAGCCGGAGCTCGGATTCCGTGCCCCGCTCCCCGGCGAGTCGACGAAGCTCGCGTTCACCGCGTCCAGCGAGCCGCACAACGGAACTCACGTCCTGGCCGTCGAACGCGCCCTGGGCCAGCTCACGCCCGCGACGGAGCAGGTTGACGGCCTGGGCGTACAGCAGCGCATT…
pTransformer_Failed4_2	pOJ436 Failed4_2 Homolog 2	AGTACTGTTCACATTCGAACGGTCTCTGCTTTGACAACATGCTGTGCGGTGTTGTAAAGTCGTGGCCACCAGCTTGAACAGGAGGCCCCAT	ATGACCAGAGATGGGCAGGCGGCAGGCGCGGTGGGGAAGAGTCGGCCGGGCTGGCGCCCGGACAGGTTGAGGCAGCAACGCGAAGCCCACGGCCTGACGCTGGAGGGCGCGGGCGAGCAGCTGCGTGAGGTGGCACGGGCCGCCGGACTCGCGGTGCCGGCCGCCAACTTCCAGACTCTGTGGCAGCACGAGCAGGGCGAGATCTATCCCGGACCGCACTACCGCCGCGCGTACTGCCTGTTGTATCGCGCGACCGAGCCCGAACTCGGCTTCCGCAATGCCCTGCCCGACGAGGCCAGGAAACTCAAATTCACTGCGTCGAGCGAACCGCACAACGGGGCCCACGTGCTGGCGGTGGAGCGCGCGTTACTCCAGCTCTCGCCCGGTACGGAGGAAGCC…
pTransformer_Failed5_1	pOJ436 Failed5_1 Homolog 1	AGTACTGTTCACATTCGAACGGTCTCTGCTTTGACAACATGCTGTGCGGTGTTGTAAAGTCGTGGCCACCAGCTTGAACAGGAGGCCCCAT	ATGGTGTCGGCGGTGGCCGGGACGGCAGCGGCCGTTCAAGAACTCGACGAGGACCAGCGTGCGGCACTCGACACCTGCGTGGTCGCGGCGCTCGCCTTGAGTAGCAGTGAGGGCGAGGCACAGGGGCAGATGCGGCTGCTGATGGAGTGCCATGGTCGCTACGTGCGCTCGTTCGGGGTCGTTGAGCAGGCACCGTCGTACGAGGTGTTCACCCGTCGGCTCCGTGGAAGCCGGGTGGCCGATCTTCTGCCGGGACGGCCTCAGGGGTCAGTGCTCGGCAAGCTGTGGCTGCTCGATGACGACGGCATGCCCAGCTTGGCGCTGCACCGGCTCGCGGTGGAGGCCTCTGAGCACGGCCACCAGGCCCCGGGGATTGGTGCCGACATCCGGCATCTGCAC…
pTransformer_Failed5_2	pOJ436 Failed5_2 Homolog 2	AGTACTGTTCACATTCGAACGGTCTCTGCTTTGACAACATGCTGTGCGGTGTTGTAAAGTCGTGGCCACCAGCTTGAACAGGAGGCCCCAT	ATGCTTGCCCTCGAAGCAACGCCAGCCGAGATCGATGAGCTGGATCAATGCCAGCGCGACGCTCTTGATGCGTGCGTGATCGCAGCAATGACGTTGTGCACCCGCGAGGGGGATGCGCGGGGTCGTGCGCGCCTCCTGATGGAGTGTCACGGCCGCTATACGCGGTCGTGGGGCGTATTCGGTAAAGCAGCTTCGTTCCCTGCCTTCCTGAACCAGTTGCAGTCGGCTCCCGTTGGCGCATTGTTGCCGGGGCCTGCGTCGTGGTCAGAGATCTGGGAGGTGCGTCTGCTGGAGAATGACGGCACCGCCACGGCCACTCTGACGCGTCTGATCATGGAAGCGTCCGGTCAGGCCCACGAGGTGCCTGGTCTCTCGGCTGATCTGCGGCACCTTCACAGT…
pTransformer_Failed6_1	pOJ436 Failed6_1 Homolog 1	AGTACTGTTCACATTCGAACGGTCTCTGCTTTGACAACATGCTGTGCGGTGTTGTAAAGTCGTGGCCACCAGCTTGAACAGGAGGCCCCAT	ATGGCCATGAAACGGCCTGACGGTATCTACCCCTACATCGGCACCCCCATCTGGGGTGAGCGCCTCGCGGACGCCGTCGAGAACACCTGCGCGGACCTGGAGGTGGTACCGCCTCCCCGGCAGGCGATCACCGAGGGTCTCGCTACCGCTCTCCCGGACACCGAGATCAAGAATCTGATCTCCACCCAGCGCGGCAGGAAGGTTCTCAAGCCGACTGCCCACCGGCTCGTGCAGGCCGGTGCTGACCAGGTGCTGCTGCTGATGTGCGACGTCCACGGCGCCGCGGCTGCCCCGTGGCACCTCAACGACCGCACTGTCCCGGCCTGGTCGCCGCCCCTCCCGGAGGCCAACCAGCGCGTCGAGGACCTCGTCGCCGCCGAGGTGGCGCTGGAGGAGGCC…
pTransformer_Failed6_2	pOJ436 Failed6_2 Homolog 2	AGTACTGTTCACATTCGAACGGTCTCTGCTTTGACAACATGCTGTGCGGTGTTGTAAAGTCGTGGCCACCAGCTTGAACAGGAGGCCCCAT	ATGGCCACGAAACGGCCTGACGGCATCTACCCCTACATCGGCACCACCATCTGGGGTGAGCGCCTCGCGGACGCCGTCGAGAACACCTGCGCGGACCTGGAGGTAGTACCGCCTCCCCGGCAGGCGATCACCGAGGGTCTCGCCACCGCTCTTCCGGACGTCGAGATCAAGAACCTGATCTCCACCCAGCGTGGCAAGAAGGTTCTCAAGCCGACTGCCCACCGGATTGTGCAGGCCGGCACCGACCAGGTGCTGCTGCTGATGTGCGACATCCACGGCGCCGCGGCTGCCCCGTGGCACCTCAACGACCGCACTGTCCCGGCCTGGTCCCCGCCCCTCCCGGAGGCCAACCAGCGCGTCGAGGACCTCGTCGCCGCCGAGGCGGCGCTGGAGGAAGCC…
STRAINS
Name	Description
E. coli S17	Strain used for conjugation in S. albus	Shomar et al, 2024
Streptomyces albus J1074	Strain used for heterologous expression	Shomar et al, 2024
S. albus LP_Malay_full	S. albus J1074 attB ΦC31:: pLP_Malay_full	Shomar et al, 2024
S. albus LP_Malay_neg	S. albus J1074 attB ΦC31:: pLP_Malay_neg	Shomar et al, 2024
S. albus Ceres1	S. albus J1074 attB ΦC31:: pTransformer_Sce1	This study
S. albus Ceres2	S. albus J1074 attB ΦC31:: pTransformer_Sce2	This study
S. albus Geb1	S. albus J1074 attB ΦC31:: pTransformer_Sge1	This study
S. albus Geb2	S. albus J1074 attB ΦC31:: pTransformer_Sge2	This study
S. albus Veles1	S. albus J1074 attB ΦC31:: pTransformer_Sve1	This study
S. albus Veles2	S. albus J1074 attB ΦC31:: pTransformer_Sve2	This study
S. albus Prithvi1	S. albus J1074 attB ΦC31:: pTransformer_Spr1	This study
S. albus Prithvi2	S. albus J1074 attB ΦC31:: pTransformer_Spr2	This study
S. albus Oshun1	S. albus J1074 attB ΦC31:: pTransformer_Sos1	This study
S. albus Oshun2	S. albus J1074 attB ΦC31:: pTransformer_Sos2	This study
S. albus Ukko1	S. albus J1074 attB ΦC31:: pTransformer_Suk1	This study
S. albus Ukko2	S. albus J1074 attB ΦC31:: pTransformer_Suk2	This study
S. albus X3_1	S. albus J1074 attB ΦC31:: pTransformer_X3_1	This study
S. albus X3_2	S. albus J1074 attB ΦC31:: pTransformer_X3_2	This study
S. albus X4_1	S. albus J1074 attB ΦC31:: pTransformer_X4_1	This study
S. albus X4_2	S. albus J1074 attB ΦC31:: pTransformer_X4_2	This study
S. albus X5_1	S. albus J1074 attB ΦC31:: pTransformer_X5_1	This study
S. albus X5_2	S. albus J1074 attB ΦC31:: pTransformer_X5_2	This study
S. albus X6_1	S. albus J1074 attB ΦC31:: pTransformer_X6_1	This study
S. albus X6_2	S. albus J1074 attB ΦC31:: pTransformer_X6_2	This study
S. albus X7_1	S. albus J1074 attB ΦC31:: pTransformer_X7_1	This study
S. albus X7_2	S. albus J1074 attB ΦC31:: pTransformer_X7_2	This study
S. albus X2_1	S. albus J1074 attB ΦC31:: pTransformer_X2_1	This study
S. albus X2_2	S. albus J1074 attB ΦC31:: pTransformer_X2_2	This study
S. albus X1_1	S. albus J1074 attB ΦC31:: pTransformer_X1_1	This study
S. albus X1_2	S. albus J1074 attB ΦC31:: pTransformer_X1_2	This study
Phages
Name	Family	GenBank Accession
Pablito	Janusvirus	OK412919
Vanseggelen	Camvirus	OQ970438
Verabelle	Camvirus	OQ970439
Djones1	Camvirus	Shomar et al, 2024
Djones2	Camvirus	Shomar et al, 2024
Djones3	Camvirus	Shomar et al, 2024
Djones4	Likavirus	Shomar et al, 2024
Djones5	Camvirus	Shomar et al, 2024
Djones6	Arquatrovirus	Shomar et al, 2024
Djones7	Camvirus	Shomar et al, 2024
Djones8	Arquatrovirus	Shomar et al, 2024
Kamino	Camvirus	PP750867
